# The life of P.I. Transitions to Independence in Academia

**DOI:** 10.1101/571935

**Authors:** Sophie E. Acton, Andrew Bell, Christopher P. Toseland, Alison Twelvetrees

**Author notes:** **Correspondence:** | | |.

## Abstract

The data in this report summarises the responses gathered from 365 principal investigators of academic laboratories, who started their independent positions in the UK within the last 6 years up to 2018. We find that too many new investigators express frustration and poor optimism for the future. These data also reveal, that many of these individuals lack the support required to make a successful transition to independence and that simple measures could be put in place by both funders and universities in order to better support these early career researchers. We use these data to make both recommendations of good practice and for changes to policies that would make significant improvements to those currently finding independence challenging. We find that some new investigators face significant obstacles when building momentum and hiring a research team. In particular, access to PhD students. We also find some important areas such as starting salaries where significant gender differences persist, which cannot be explained by seniority. Our data also underlines the importance of support networks, within and outside the department, and the positive influence of good mentorship through this difficult career stage.
