## Supplementary material for "The life of P.I. Transitions to Independence in Academia": Statistical calculations

### Sheet: Starting Salary
Table 1: Ordinal Logit regressions
	(1)		(2)		(3)		(4)		(5)
	Starting Salary		Starting Salary		Starting Salary		Starting Salary		Starting Salary
Male	1.797*	(2.58)	2.019**	(3.04)	1.987**	(2.96)	2.017**	(2.97)	3.163***	(3.37)
Non White	1.894*	(2.00)	1.894*	(2.01)	1.896*	(2.00)	1.754	(1.72)	1.771	(1.74)
Non UK	0.795	(-1.02)
Age			1.204***	(3.76)	1.196***	(3.65)	1.219***	(3.93)	1.225***	(4.03)
Year started as PI			1.445***	(4.80)	1.472***	(5.04)	1.439***	(4.63)	1.446***	(4.67)
Years between PhD and PI appointment			0.883*	(-2.14)	0.875*	(-2.30)	0.888*	(-2.01)	0.895	(-1.87)
Have children					1.656*	(2.17)	1.477	(1.65)	2.451*	(2.46)
Lecturer (ref: Research Fellow)							0.512**	(-2.77)	0.498**	(-2.87)
Have children*Male interaction									0.419	(-1.84)
	------------------	----------------	------------	---------------	----------------	-------------	-------------	---------------	----------------	----------
N	274		274		274		265		265
AIC	866.3		844.5		841.7		806.3		804.9
Exponentiated coeficients. T statistics in parentheses
* p<0.05, ** p<0.01, *** p<0.001
Key message: men start earning more than women, regardless of their ethnicity, age, when they started, when their PhD was, whether they have children. Also, lecturers earn a lower starting salary than research fellows.

### Sheet: Basic Stats optimism satisfact
Descriptive stats on optimism and satisfaction
	Optimism for future	Satisfaction with Lab	Satisfaction with Department	Satsifaction with University
Most positive	11.18	18.13	20.24	12.08
Positive	44.41	37.76	45.32	48.04
Neutral	22.66	19.94	18.13	19.94
Negative	18.13	20.24	12.39	15.71
Most Negative	3.63	3.63	3.93	4.23
Note - tested for gender differences; none were statistically significant
Key message: most people are actually pretty happy with their situation (but remember these are only those that have made it as far as being a PI (so there is 'survivorship bias'). And, of course ~20% of people being dissatisfied is in itself problematic.

### Sheet: Optimism1
Table 2: Ordinal logit regressions
	(1)		(2)		(3)		(4)		(5)		(6)		(7)		(8)
	Optimism for future		Optimism for future		Optimism for future		Optimism for future		Optimism for future		Optimism for future		Optimism for future		Optimism for future
-------------	----------------	-------------	-----------------	------------	-----------------	------------	----------------	-------------	------------------	-----------	-----------------	------------	-----------------	------------	-----------------	-----------
Male	1.494	(1.94)	1.347	(1.36)	1.346	(1.36)	1.349	(1.36)	1.376	(1.37)	1.076	(0.30)	1.080	(0.32)	1.120	(0.45)	1.247	(0.95)	3.557*	(2.48)
Non White	1.364	(1.10)
Non UK	1.031	(0.15)
Mentor			1.914*	(2.45)	1.909*	(2.44)	1.920*	(2.46)	2.042**	(2.65)	2.540**	(3.18)	2.476**	(3.06)	2.252**	(2.66)	1.728	(1.94)	3.674**	(3.00)
Does teaching					1.053	(0.20)
Salary upgraded							0.958	(-0.18)
Starting Salary (ref: <£35k)									1	(.)
35-40k									1.228	(0.37)
40-45k									1.399	(0.62)
45-50k									1.388	(0.49)
50-55k									3.817	(1.84)
55-60k									1.364	(0.40)
60-65k									23.28***	(3.44)
65k+									2.369	(1.07)
Number of Grants											1.437*	(2.27)	1.449*	(2.30)	1.065	(0.32)
Value of grants (ref: >£1million)
£0											0.338*	(-2.35)	0.696	(-0.66)	0.361	(-1.66)	0.346*	(-2.10)	0.364*	(-2.00)
£0-200k											0.212***	(-3.98)	0.402*	(-1.98)	0.334*	(-2.24)	0.361*	(-2.24)	0.382*	(-2.11)
200k-500k											0.259***	(-3.51)	0.355*	(-2.48)	0.375*	(-2.25)	0.391*	(-2.23)	0.385*	(-2.26)
500k-1m											0.434*	(-2.14)	0.641	(-1.07)	0.674	(-0.91)	0.687	(-0.89)	0.764	(-0.64)
Russell group uni											0.842	(-0.62)
RA of tech (ref: no RA/Tech
RA/Tech shared with group													1.352	(1.04)	1.525	(1.37)	1.322	(0.97)	1.236	(0.73)
Have RA/Tech													0.529	(-1.68)	0.636	(-1.11)	0.706	(-0.92)	0.725	(-0.85)
Number of PhD students													1.117	(1.09)	1.091	(0.78)	1.127	(1.17)	1.119	(1.10)
Number of postdocs													1.303*	(2.04)	1.399*	(2.43)	1.320*	(2.13)	1.339*	(2.23)
Years between PhD and PI appointment															0.848***	(-3.54)	0.887**	(-2.83)	0.882**	(-2.97)
Year of PI appointment															1.286*	(2.50)	1.361***	(4.04)	1.329***	(3.69)
Lecturer (ref: Research Fellow)															1.952*	(2.49)	1.754*	(2.26)	1.689*	(2.10)
Gender*Mentor interaction																			0.267*	(-2.30)
-------------	----------------	-------------	-----------------	------------	-----------------	------------	----------------	-------------	------------------	-----------	-----------------	------------	-----------------	------------	-----------------	-----------
N	325		285		285		285		274		254		252		252		273		273
AIC	899.2		794.8		796.7		796.8		759.3		681.1		672.0		669.7		735.6		732.3
-------------	----------------	-------------	-----------------	------------	-----------------	------------	----------------	-------------	------------------	-----------	-----------------	------------	-----------------	------------	-----------------	-----------
Exponentiated coefficients; t statistics in parentheses
* p<0.05, ** p<0.01, *** p<0.001
Key message: no particular effects of ethnicity/nationality/russell group on optimism. But having over 500k in grants does, as does having postdocs. There is an effect of not being mentored for women only (see graph). People who have been in post longer, or had longer time as a postdoc, are less optimistic (NB is not an age effect). Lectueres are more optimistic than research fellows

### Sheet: Optimism2
Ordinal Logit regressions
----------------	---------------	------------	-----------------	------------	----------------	---------------	----------------	---------
	(1)		(2)		(3)		(4)
	Optimism for future		Optimism for future		Optimism for future		Optimism for future
----------------	---------------	------------	-----------------	------------	----------------	---------------	----------------	---------
Satisfied with lab (ref: Dissatisfied)
Very Dissatisfied	0.638	(-0.71)					0.946	(-0.09)
Neutral	0.988	(-0.04)					0.632	(-1.39)
Satisfied	1.413	(1.23)					0.590	(-1.70)
Very Satisfied	2.727**	(2.95)					0.798	(-0.59)
Satisfied with Department (ref: Dissatisfied)
Very Dissatisfied			0.606	(-0.80)			0.735	(-0.48)
Neutral			2.347*	(2.32)			2.051	(1.67)
Satisfied			5.801***	(5.30)			4.183**	(3.17)
Very Satisfied			18.73***	(7.27)			8.865***	(4.02)
Satisfied with University/Institute (ref: Dissatisfied)
Very Dissatisfied					0.273*	(-2.26)	0.410	(-1.49)
Neutral					1.836	(1.78)	1.124	(0.30)
Satisfied					3.862***	(4.47)	1.640	(1.25)
Very Satisfied					15.72***	(6.51)	3.971**	(2.61)
----------------	---------------	------------	-----------------	------------	----------------	---------------	----------------	---------
N	330		331		331		330
AIC	909.0		847.0		853.9		845.4
----------------	---------------	------------	-----------------	------------	----------------	---------------	----------------	---------
Exponentiated coefficients; t statistics in parentheses
* p<0.05, ** p<0.01, *** p<0.001
Key message: Satisfaction with department matters most for optimism - then university satisfaction. It seems satisfaction with lab doesn't matter

### Sheet: REF
When did you start your first independent position as a PI
	To which gender do you most identify
	Female	Male	Total
----------	----------	-----------	----------
2012	18	26	44
2013	20	47	67
2014	18	24	42
2015	22	29	51
2016	28	31	59
2017	24	27	51
2018	22	23	45
----------	----------	-----------	----------
Total	152	207	359
Chi Squared test for difference associated with REF year
	To which	gender to
	you most	identify?
REF	Female	Male	Total
-----------+	-----------	-----------	---------
Not REF year	132	160	292
REF year	20	47	67
-----------+	-----------	-----------	---------
Total	152	207	359
Pearson chi2(1) = 5.2629 Pr = 0.022
Key message: university made lots of appointments in the year up to the end of the REF. But that increase was mainly made up by men.

### Sheet: Research and Teaching
Are you expected to |
teach in your |
position |	Lecturer	Other	Research Fellow	SL	University Fellow	Total
----------------------+	-----------	-----------	-----------	-----------	-----------+	----------
No |	2	5	34	0	28 |	69
Yes |	110	5	45	9	50 |	219
----------------------+	-----------	-----------	-----------	-----------	-----------+	----------
Total |	112	10	79	9	78 |	288
Pearson chi2(4) = 58.6698 Pr = 0.000
N teaching hours per year	Lecturer	Other	Research Fellow	SL	University Fellow	Total
----------------------+	-----------	-----------	----------	------------	-----------+	----------
0-5 |	3	1	13	0	12 |	29
5-10 |	8	2	10	0	3 |	23
10-20 |	14	0	9	1	17 |	41
20-40 |	34	1	6	3	8 |	52
>40 |	52	1	8	5	12 |	78
N/A - No teaching req |	1	5	33	0	26 |	65
----------------------+	-----------	-----------	----------	------------	-----------+	----------
Total |	112	10	79	9	78 |	288
Pearson chi2(20) = 119.6265 Pr = 0.000
Key message: 'research staff' - around 40% are expected to teach, but most of those have relatively light teaching loads (10 hours a year). A few have more 'full' teaching loads
